# Stimulus-evoked and resting-state alpha oscillations show a linked dependence on patterned visual experience for development

**DOI:** 10.1101/2023.03.08.531549

**Authors:** Rashi Pant, José Ossandón, Liesa Stange, Idris Shareef, Ramesh Kekunnaya, Brigitte Röder

## Abstract

Persistent visual impairments after congenital blindness due to dense bilateral cataracts have been attributed to altered visual cortex development within a sensitive period. Occipital alpha (8-14 Hz) oscillations were found to be reduced after congenital cataract reversal during visual motion tasks. However, it has been unclear whether reduced alpha oscillations were task-specific, or linked to impaired visual behavior in cataract-reversed individuals. Here, we compared resting-state and stimulus-evoked alpha activity between individuals who had been treated for dense bilateral congenital cataracts (CC, n = 13, mean duration of blindness = 11.0 years) and age-matched, normally sighted individuals (SC, n = 13). We employed the visual impulse response function, adapted from VanRullen and MacDonald (2012), to test for the characteristic alpha response to visual white noise. Participants observed white noise stimuli changing in luminance with equal power at frequencies between 0-30 Hz. Compared to SC individuals, CC individuals demonstrated a reduced likelihood of exhibiting an evoked alpha response. Moreover, stimulus-evoked alpha power was reduced and correlated with a corresponding reduction of resting-state alpha power in the same CC individuals. Finally, CC individuals with an above-threshold evoked alpha peak had better visual acuity than CC individual without an evoked alpha peak. Since alpha oscillations have been linked to feedback communication, we suggest that the concurrent impairment in resting-state and stimulus-evoked alpha oscillations indicates an altered interaction of top-down and bottom-up processing in the visual hierarchy, which likely contributes to incomplete behavioral recovery in individuals who had experienced transient congenital blindness.
