## Supplementary Table S9 for "Stimulus-evoked and resting-state alpha oscillations show a linked dependence on patterned visual experience for development"

### Sheet: Extendedtable
		NYSTAGMUS	DESCRIPTION OF NYSTAGMUS IN MEDICAL REPORT	STRABISMUS	AMBLYOPIA WORSE IN STRABISMIC EYE*	ABSORBED LENSES	INTRA-OCULAR LENS	GENDER	PRE-SURGERY VISUAL ACUITY (logMAR)		DURATION OF VISUAL DEPRIVATION (YEARS)	TIME SINCE SURGERY (YEARS)	BINOCULAR VISUAL ACUITY ON DATE TESTED (logMAR)	FAMILY HISTORY	OPTICAL CORRECTION (CLOSEST TO DATE TESTED)
									OD	OS
	1	Yes	Horizontal, jerky nystagmus with moderate amplitude and low frequency	Yes	No	No	Yes	Male	FFL -	FFL +	0.2	16.7589	0.17	No††	OD: plano, OS: -0.50 DS/-0.75 DC x 90, add: OU- +3.00 DS
	2	Yes	Multiplanar, jerky nystagmus with moderate frequency and moderate amplitude	Yes	No	Yes	Yes	Male	1.18	1	20.7616	22.7205	0.9	Yes††	OD: -0.75 DS/-0.75 DC x 90, OS: +1.50 DS, add: OU- +3.00 DS
	3	Yes	Horizontal, jerky nystagmus with moderate amplitude and fast frequency	Yes	Yes	Yes	No	Male	1.48	1.77	15.5726	3.13699	0.9	No††	OD: +9.75 DS/-2.00 DC x 165, OS: +10.50 DS/-1.50 DC x 95
	4	Yes	Rotational, jerky nystagmus with moderate frequency and low amplitude	NA	No	Yes	Yes	Male	CF at 1.5 m	CF at 3m	6.99726	8.24384	0.62	No††	OD: 0.0 DS/-0.75 DC x 40, OS: -1.50 DS/-0.75 DC x 40, add: OU- +3.00 DS
	5	Yes	Multiplanar, jerky nystagmus	Yes	Yes	No	Yes	Male	NA	NA	14	18.3726	0.88	Yes†	OD: -2.25 DS/-2.00 DC x 90, OS: -2.50 DS/-2.25 DC x 50, add: OU- +3.00 DS
	6	Yes	Horizontal, left beating jerky nystagmus with low amplitude and high frequency	Yes	No	No	Yes	Male	NA	NA	6.00548	17.8877	0.78	Yes††	OD: +4.50 DS/-3.00 DC x 70, OS: +10.00 DS/-4.50 DC x 90, add: OU- +3.00 DS
	7	Yes	Horizontal, jerky nystagmus with high amplitude and high frequency	Yes	Yes	No	No	Male	PL+	PL+	0.753425	12.3726	0.54	No††	OD: +15.00 DS/-1.00 DC x 180, OS: +13.00 DS/-1.00 DC x 180
	8	Yes	Horizontal, jerky nystagmus with moderate frequency and amplitude	Yes	Yes	Yes	Yes	Male	1.2	1.3	16.4493	1.85205	0.66	Yes††	OD: +0.75 DS/-2.00 DC x 180, OS: +0.75 DS/-2.00 DC x 180, add: OU- +3.00 DS
	9	Yes	Horizontal, jerky nystagmus of small amplitude and high frequency	Yes	Yes	No	No	Male	NA	NA	5.00274	5.90959	0.93	Yes††	OD: +14.00 DS, OS: +14.00 DS, add: OU- +3.50 DS
	10	Yes	Horizontal, jerky nystagmus with moderate frequency and mild amplitude	Yes	No1	No	Yes	Female	NA	NA	5	10.9781	0.5	Yes††	OD: +4.00 DS/-2.00 DC x 95, OS: +2.75 DS/-1.50 DC x 85, add: OU- +2.75 DS
	11	Yes	Horizontal nystagmus which later changed to multiplanar nystagmus	Yes	No	Yes	Yes	Female	1.77	1.77	15.0438	0.928767	1.78	Yes††	OD: -1.00 DS, OS: 0.0 DS/-2.00 DC x 160, add: OU- +3.00 DS
	12	Yes	Horizontal, jerky nysagmus	NA	No2	No	No	Male	NA	NA	6.02466	30.8767	1.34	Yes†	OD: +11.00 DS, OS: +12.00 DS, add: OU- +4.00 DS
	13	Yes	Multiplanar nystagmus	Yes	No	Yes	Yes	Female	1.48	1.48	31.3616	7.38904	1.04	Yes††	OD: 0.00 DS, OS: 0.00 DS, add: OU- +3.00 DS
	* All participants lacked stereovision and presented with developmental amblyopia due to patterned visual deprivation. †No record of maternal rubella ††Maternal rubella explicitly excluded
	1 Bilateral amblyopia, equal impairment in both the eyes 2Deprivational amblyopia presesnt but no strabismus recorded
	Table S9: Extended clinical information of the participants with a history of dense bilateral congenital cataracts (CC). NA indicates patient’s data for the field were not available. FFL: Fixating and Following Light; CF: Counting Fingers; PL: Perceiving Light. Duration of visual deprivation was calculated by subtracting the date of birth from the date of surgery on the first eye. Time since surg…
